# Functional genetics reveals a role for the proteasome in regulating centromere assembly

**DOI:** 10.64898/2026.10.14.759079

**Authors:** Océane Marescal, Kuan-Chung Su, Matteo Di Bernardo, Kaitlyn Manzer, Jiayi He, Roshan Kern, Iain Cheeseman

## Abstract

Centromeres link chromosomes to spindle microtubules to direct their segregation during mitosis. The vertebrate centromere is built on two critical DNA-binding proteins, the histone H3-variant CENP-A and histone fold protein CENP-T. CENP-T is a potent scaffold for kinetochore assembly, such that concentrating it at ectopic sites is sufficient to build kinetochore-like structures. How cells prevent excess CENP-T from acting at non-centromere sites remains unclear. Here, using optical pooled screening to systematically define the requirements for CENP-A and CENP-T localization, we recover the established CENP-A deposition machinery and reveal a specific role for the proteasome in controlling CENP-T levels. We find that non-centromere CENP-T is degraded in a ubiquitin- and proteasome-dependent manner. Whereas centromere-incorporated CENP-T is stable, CENP-T that is not bound to centromeres is rapidly turned over, with the CENP-T histone fold region sufficient to confer proteasome sensitivity. Quiescent cells, which disassemble their centromeres, continue to express CENP-T but eliminate it through continuous degradation. Thus, whereas CENP-A is controlled primarily through regulated deposition, cells additionally control CENP-T by selectively degrading the unincorporated protein.
