## Supplementary material for "Functional genetics reveals a role for the proteasome in regulating centromere assembly": Table 1

### Sheet: Sheet1
Name	Description	Cas9 sgRNA sequence	Source	Parental
HeLa	Parental	NA	Cheeseman Lab	NA
RPE1	Parental	NA	Cheeseman Lab	NA
cTT20	Dox-inducible Cas9 (HeLa)	NA	McKinley et al., 2015	HeLa
cTT33.1	Dox-inducible Cas9 (RPE1)	NA	McKinley et al., 2017	RPE1
cKC443	Inducible control-guide HS1	GCCGATGGTGAAGTGGTAAG	Funk, Su, et al., 2022	cTT20
cKC777	Inducible knockout of CENPA	AGGATGTGCAACTGGCCCGG	This study	cTT20
cKC781	Inducible knockout of OIP5	GGTTCTTGTGGGATTCCCGT	This study	cTT20
cKC786	Inducible knockout of NPM1	AGGTGGTAGCAAGGTTCCAC	This study	cTT20
cKC787	Inducible knockout of FOXM1	GAGCAGAAACGGGAGACCTG	This study	cTT20
cKC806	Inducible knockout of DNAJB6	GCCACTACCACCAAATGACG	This study	cTT20
cKC807	Inducible knockout of MYBL2	GAAGTCTTGCTGGACCGAGG	This study	cTT20
cKC808	Inducible knockout of NPM1	AGGTGGTAGCAAGGTTCCAC	This study	cTT20
cKC809	Inducible knockout of OTOF	GAGTACTACCAGATCTACCG	This study	cTT20
cKC810	Inducible knockout of RBBP4	ATTGCCGTTACAGACCAGAA	This study	cTT20
cKC811	Inducible knockout of RBBP7	TGTCTGTGGGATATAAACGC	This study	cTT20
cOM225	GFP-CENP-T 1-455	NA	This study	HeLa
cOM226	GFP-CENP-T 456-end	NA	This study	HeLa
cOM54	GFP-CENP-T WT, full length	NA	This study	RPE
cOM56	GFP-CENP-T 1-455	NA	This study	RPE
